# An Epigenetic LTR-retrotransposon insertion in the upstream region of *BnSHP1.A9* controls quantitative pod shattering resistance in *Brassica napus*

**DOI:** 10.1101/858407

**Authors:** Jia Liu, Rijin Zhou, Wenxiang Wang, Hui Wang, Yu Qiu, Raman Rosy, Desheng Mei, Raman Harsh, Qiong Hu

## Abstract

Seed loss resulting from pod shattering is a major problem in oilseed rape (*Brassica napus* L.) production worldwide. However, the molecular mechanisms underlying pod shatter resistance are not well understood. Here we show that the pod shatter resistance at quantitative trait locus, qSRI.A9.1 is controlled by a *SHATTERPROOF1* (*SHP1*) paralog in *B. napus* (*BnSHP1.A9*). Expression analysis by quantitative RT-PCR showed that Bn*SHP1.A9* was specifically expressed in flower buds, flowers and developing siliques in the oilseed rape line (R1) carrying the qSRI.A9.1 allele with negative effect, but not expressed in any tissue of the line (R2) carrying the positive effect qSRI.A9.1 allele. Transgenic plants constitutively expressing Bn*SHP1.A9* alleles from pod resistant and pod shattering parental lines showed that both alleles are responsible for pod shattering via promoting lignification of en*b* layer, which indicated allelic difference of Bn*SHP1.A9* gene *per se* is not the causal factor of the QTL. The upstream sequence of Bn*SHP1.A9* in the promotor region harboring highly methylated long terminal repeat retrotransposon insertion (LTR, 4803bp) in R2 repressed the expression of Bn*SHP.A9,* and thus contributed to the positive effect on pod shatter resistance. Genetic and association analysis revealed that the *copia* LTR retrotransposon based marker *BnSHP1.A9*-_R2_ can be used for breeding for pod shatter resistant varieties and reducing the loss of seed yield in oilseed rape.
