## Supplemental Table 1 for "An Epigenetic LTR-retrotransposon insertion in the upstream region of *BnSHP1.A9* controls quantitative pod shattering resistance in *Brassica napus*"

### Sheet: Sheet1
Supplemental table 1. The BnSHP1.A9 promoter genotypes detected in the natural population. X: Missing data; H: Heterogeneous
Inbred lines	Country/Region	Type	BnSHP1.A9 Promoter genotype
8089	Hubei (China)	Semi-winter OSR	R1 allele
（R1-1*V）F7	Hubei (China)	Semi-winter OSR	R2 allele
0028	Hubei (China)	Semi-winter OSR	R1R2 allele (H)
0331-1	Hubei (China)	Semi-winter OSR	R1 allele
0594-1	Hubei (China)	Semi-winter OSR	R1 allele
0789-3	Hubei (China)	Semi-winter OSR	R1 allele
0802-1	Hubei (China)	Semi-winter OSR	R1 allele
0832-1	Hubei (China)	Semi-winter OSR	R1 allele
1019B	Hubei (China)	Semi-winter OSR	R1 allele
1055B	Hubei (China)	Semi-winter OSR	R1 allele
2731-3	Hubei (China)	Semi-winter OSR	R1 allele
6098B	Hubei (China)	Semi-winter OSR	R1 allele
8596-3	Hubei (China)	Semi-winter OSR	R1R2 allele (H)
8599-3	Hubei (China)	Semi-winter OSR	R1 allele
901	Hubei (China)	Semi-winter OSR	R1 allele
9016-1	Hubei (China)	Semi-winter OSR	R1 allele
9022-5	Hubei (China)	Semi-winter OSR	R1R2 allele (H)
9226-3	Hubei (China)	Semi-winter OSR	R1R2 allele (H)
9230-5	Hubei (China)	Semi-winter OSR	R1 allele
9386-1	Hubei (China)	Semi-winter OSR	R1 allele
9388-2	Hubei (China)	Semi-winter OSR	R1 allele
9490-1	Hubei (China)	Semi-winter OSR	R1 allele
9502-10	Hubei (China)	Semi-winter OSR	R1R2 allele (H)
9558-1	Hubei (China)	Semi-winter OSR	R1 allele
9559-30	Hubei (China)	Semi-winter OSR	R1R2 allele (H)
9905-4	Hubei (China)	Semi-winter OSR	R1 allele
9906-1	Hubei (China)	Semi-winter OSR	R1 allele
AG-outback	Australia	Semi-winter OSR	R1 allele
Apomix	European	Winter	R1 allele
AV-SAPPHIRE	Australia	Semi-winter OSR	X
BLN3342	Australia	Spring	R2 allele
BLN3344	Australia	Spring	R1 allele
BLN3346	Australia	Spring	R1 allele
BLN3352	Australia	Spring	R1 allele
BST7-02M2	Australia	Semi-winter OSR	R2 allele
Chuan2121	Hubei (China)	Semi-winter OSR	R1 allele
Cibrabra	European	Winter	X
F403	Chongqing (China)	Semi-winter OSR	R1 allele
F406	Chongqing (China)	Semi-winter OSR	R1 allele
F421	Chongqing (China)	Semi-winter OSR	R1 allele
F426	Chongqing (China)	Semi-winter OSR	R1 allele
F428	Chongqing (China)	Semi-winter OSR	R2 allele
F437	Chongqing (China)	Semi-winter OSR	R1 allele
F459	Chongqing (China)	Semi-winter OSR	R1 allele
Fan168	Hubei (China)	Semi-winter OSR	R1 allele
Fan189	Hubei (China)	Semi-winter OSR	R1 allele
FC03	Australia	Spring	R1 allele
GSL2	India	Semi-winter OSR	R2 allele
HM42	Zhejiang (China)	Semi-winter OSR	R1 allele
HPR1	Hubei (China)	Semi-winter OSR	R2 allele
Huashuang3	Hubei (China)	Semi-winter OSR	R2 allele
Huashuang4	Hubei (China)	Semi-winter OSR	R1 allele
Huashuang5	Hubei (China)	Semi-winter OSR	R1 allele
Huyou15	Shanghai (China)	Semi-winter OSR	R2 allele
Huyou16	Shanghai (China)	Semi-winter OSR	R1 allele
Huyou17	Shanghai (China)	Semi-winter OSR	R2 allele
Huyou19	Shanghai (China)	Semi-winter OSR	R2 allele
Huyou21	Shanghai (China)	Semi-winter OSR	R2 allele
HX0352	China	Semi-winter OSR	R1 allele
J110	China	Semi-winter OSR	R1R2 allele (H)
J474	China	Semi-winter OSR	R1 allele
K219	Hubei (China)	Semi-winter OSR	R1 allele
L228	Chongqing (China)	Semi-winter OSR	R1 allele
L229	Chongqing (China)	Semi-winter OSR	R1R2 allele (H)
L230	Chongqing (China)	Semi-winter OSR	R1 allele
L233	Chongqing (China)	Semi-winter OSR	R1 allele
L238	Chongqing (China)	Semi-winter OSR	R2 allele
L239	Chongqing (China)	Semi-winter OSR	R2 allele
Matador	European	Semi-winter OSR	R1 allele
Monty	Australia	Semi-winter OSR	R1 allele
Nilla	European	Winter	X
Ningyou16	Jiangsu (China)	Semi-winter OSR	X
Ningyou18	Jiangsu (China)	Semi-winter OSR	R1 allele
NY 7	Jiangsu (China)	Semi-winter OSR	R1 allele
OG2086	China	Semi-winter OSR	R1 allele
OG2097	China	Semi-winter OSR	R1 allele
OG2118	China	Semi-winter OSR	R1 allele
OG3151	China	Semi-winter OSR	R1 allele
OG3156	China	Semi-winter OSR	R2 allele
OG3174	China	Semi-winter OSR	R1 allele
OG3183	China	Semi-winter OSR	R1R2 allele (H)
OG3186	China	Semi-winter OSR	R1 allele
OG3187	China	Semi-winter OSR	R1R2 allele (H)
OG3190	China	Semi-winter OSR	R1 allele
OG3191	China	Semi-winter OSR	R1R2 allele (H)
OG3229	China	Semi-winter OSR	R1 allele
OG3237	China	Semi-winter OSR	R1 allele
P10	Chongqing (China)	Spring	R1 allele
P130	Chongqing (China)	Spring	R1 allele
P96	Chongqing (China)	Spring	R1 allele
Purler	Australia	Semi-winter OSR	X
R1	Hubei (China)	Semi-winter OSR	R1 allele
R11	Hubei (China)	Semi-winter OSR	R1 allele
R2	Hubei (China)	Semi-winter OSR	R2 allele
R9	Hubei (China)	Semi-winter OSR	R1 allele
Rivette	Australia	Semi-winter OSR	R2 allele
RR001	Australia	Semi-winter OSR	R1 allele
RR002	Australia	Semi-winter OSR	R2 allele
RR005	Australia	Semi-winter OSR	R1 allele
RR013	Australia	Semi-winter OSR	R1R2 allele (H)
RT006	Australia	Spring	R2 allele
RT108	Australia	Spring	R1 allele
RT123	Australia	Spring	R1 allele
Shan2B	Shanxi (China)	Winter	R1 allele
Skipton	Australia	Semi-winter OSR	R1R2 allele (H)
TQ055-02W2	Australia	Semi-winter OSR	R1 allele
Trigold	Australia	Semi-winter OSR	R1 allele
Wanyou12	Anhui (China)	Semi-winter OSR	R1 allele
Wanyou20	Anhui (China)	Semi-winter OSR	R1R2 allele (H)
Westar	Canada	Spring	R1 allele
YangJ6711	Jiangsu (China)	Semi-winter OSR	R1 allele
Yangyou4	Jiangsu (China)	Semi-winter OSR	R1 allele
Yangyou6	Jiangsu (China)	Semi-winter OSR	R1 allele
Zayou66	Hubei (China)	Semi-winter OSR	R2 allele
Zhen2609	Jiangsu (China)	Semi-winter OSR	R1 allele
Zhen2736	Jiangsu (China)	Semi-winter OSR	R1 allele
Zhen3736	Hubei (China)	Semi-winter OSR	R1R2 allele (H)
Zhenyou5	Jiangsu (China)	Semi-winter OSR	R1 allele
Zheshuang3	Zhejiang (China)	Semi-winter OSR	X
Zheshuang6	Zhejiang (China)	Semi-winter OSR	X
Zheshuang72	Zhejiang (China)	Semi-winter OSR	R2 allele
Zheshuang758	Zhejiang (China)	Semi-winter OSR	X
Zheshuang8	Zhejiang (China)	Semi-winter OSR	X
Zheyou18	Zhejiang (China)	Semi-winter OSR	R1R2 allele (H)
Zheyou21	Zhejiang (China)	Semi-winter OSR	X
Zheyou28	Zhejiang (China)	Semi-winter OSR	X
Zheyou50	Zhejiang (China)	Semi-winter OSR	R2 allele
Zhongshuang10	Hubei (China)	Semi-winter OSR	R1 allele
Zhongshuang11	Hubei (China)	Semi-winter OSR	R1 allele
Zhongshuang2	Hubei (China)	Semi-winter OSR	X
Zhongshuang4	Hubei (China)	Semi-winter OSR	R1 allele
Zhongshuang4	Hubei (China)	Semi-winter OSR	R1 allele
Zhongshuang7	Hubei (China)	Semi-winter OSR	R1 allele
Zhongshuang9	Hubei (China)	Semi-winter OSR	R1 allele
Zhongyou821	Hubei (China)	Semi-winter OSR	R1 allele
