## Supplemental Table 2 for "An Epigenetic LTR-retrotransposon insertion in the upstream region of *BnSHP1.A9* controls quantitative pod shattering resistance in *Brassica napus*"

### Sheet: Sheet1
Supplemental table 2 The primers information of SSR and Indel markers on partial A9 linkage group used in our study
SSR or Indel marker	Forward Primer 5'~3'	Reverse Primer 5'~3'
BoGMS2078	CTGTTTGCAGTCCATTGAAGTT	ACGCTTTCCCTTGTACCAATTA
Cnu296	TCTCGTCGCTCTGAATTGTG	TTGTGAAATCAAAGCAAAAAGG
BoGMS3722	GGTGAAGAGCATCCTCCATAAA	CACAACAGAAACAGGTGGAAGA
ni113	TCTTCTGATTTAACAAGTCAACAAAA	TGCCATAAATTGGGGATATAAAA
BrEMS4	GATCCATCTATGGTTCATGG	GTTGACCACCACTGTTGAAT
ni124	AAAAATGTCTTCTTGTATGAATCGTG	CATTGCTCCCAAAACCTTGT
BrBAC250	ATTTGCAACGGTCAAAACAA	CCATGTGAGAAAACCATCTCC
qBrSF6-2562	TGTTTCCCCTATATATTTATTTGTGGT	TCAAAATAACAACCCATTCCA
Cnu264	GTCGTCAGGCAAAGGTGGTT	GGCGGCAGAAAGAAAGAAAG
BrSF148-42	AGCCAGCAGCCAAGAAGATA	TGGTGAACAAGTGTTGGCAT
BrBAC249	TTGTTTTCCACATTGATGAGC	TGGGAACTAGTTGTCCGAATTT
BrSF148-42	AGCCAGCAGCCAAGAAGATA	TGGTGAACAAGTGTTGGCAT
BrBAC249	TTGTTTTCCACATTGATGAGC	TGGGAACTAGTTGTCCGAATTT
ni95	GACAACGGCTAGGGTTTCAA	TGAGAGCTCTGTTGCGAAAA
ni86	TCTGTTCTCATGCTGTGGCT	TCCCCTTGGTGTTTTGTCTC
ni125	GCTCCTTTCTCGCTTTTTCA	TTGTCGTCTGCAAGTTTTGG
BN6A2	CTTTGTGTGGACTTTTAGAACTTTA	CGCAGCTTTTGGCCCACCTG
