## Supplemental Table 3 for "An Epigenetic LTR-retrotransposon insertion in the upstream region of *BnSHP1.A9* controls quantitative pod shattering resistance in *Brassica napus*"

### Sheet: Sheet1
Supplemental table 3 The RT-PCR primers used to detect spatiotemporal expression of BnSHP1.A9
Primer name	Forward/Reverse (5’-3’)	Tm	Product size
BnSHP1.A9-RT	GTTGGAGAATCACTTGGTTCA	61	313 bp
	GGTTAACCGGAATATAATTCCGA	61
BnActin	TCTGGCATCACACTTTCTACAACGAGC	66	669 bp
	CAGGGAACATGGTCGAACCACC	68
