## Supplemental Table 4 for "An Epigenetic LTR-retrotransposon insertion in the upstream region of *BnSHP1.A9* controls quantitative pod shattering resistance in *Brassica napus*"

### Sheet: Sheet1
Supplemental table 4 McrBC digestion chop-PCR primers with gDNA template from R1, R2 20 DAF silique
Fragments	Primer name	Forward/Reverse (5’-3’)	Tm	Product size
a1	BnSHP1.A9-R1.F1/R1	GTCACACTACGGGGCGTTTA	60.04
		TTTGATCTGAGAGCATCATCCG	58.27	871
a2	BnSHP1.A9-R1.F2/R2	GCATGTCACTATGTCAAATATGGCT	59.76
		GGTGGAGGACATTGAAGGAGG	60.07	735
a3	BnSHP1.A9-R1.F3/R3	CCTCCTTCAATGTCCTCCACC	60.07
		AACCACCGAAAAGAAGGGGG	60.18	873
a4	BnSHP1.A9-R1.F4/R4	CCCCCTTCTTTTCGGTGGTT	60.18
		CGGCATCGGAACAAGCTTTC	60.18	1462
a5	BnSHP1.A9-R1.F5/R5	CCCCCTTCTTTTCGGTGGTT	60.18
		ACAAGACAGCTTTCTCCCGT	59.24	485
b1	BnSHP1.A9-R2.F1/R1	AACCGCAAATGTAAACGCTGC	60.93
		CTGGTCGCCCTAACTTCTTGATA	59.87	590
b2	BnSHP1.A9-R2.F2/R2	ACATTTGTTGTCCCCTATCTCC	57.76
		GAAGGAGGACCATCCAATTTTCT	58.4	989
b3	BnSHP1.A9-R2.F3/R3	GAAATCGGTGAGGCGTGTAGA	60.14
		ATACCGCACCGCTGCATTC	61.18	907
b4	BnSHP1.A9-R2.F4/R4	TTCCCACGCAAGAGGTTTCA	59.82
		CCTGCGGGTGCTAATGTCTT	60.39	751
b5	BnSHP1.A9-R2.F5/R5	TATCCAGGATCCACACGGGA	59.74
		ACCTGTAGCTGCGGAAAGTG	60.32	700
b6	BnSHP1.A9-R2.F6/R6	CGCATTCACACTTTCCGCAG	60.45
		TTGCAGATCAAGAGAGGCAAAA	58.51	934
b7	BnSHP1.A9-R2.F7/R7	CCCCCTTCTTTTCGGTGGTT	60.18
		ACAAGACAGCTTTCTCCCGT	59.24	485
b8	BnSHP1.A9-R2.F8/R8	ATGCATGGACCTTGTTCTGT	57.41
		CACCAAACCAAGCAGAGATTCA	59.11	978
b9	BnSHP1.A9-R2.F9/R9	ACAGAACCTGAGTCAAGTAAGTT	57.38
		GGGAGGGGGAGAAAGAAGTT	58.63	904
