## Supplemental Table 5 for "An Epigenetic LTR-retrotransposon insertion in the upstream region of *BnSHP1.A9* controls quantitative pod shattering resistance in *Brassica napus*"

### Sheet: Sheet1
Supplemental table 5 The primers information of bisulfate sequencing regions spanning the upper promoter of BnSHP1.A9
Primer name	Forward/Reverse (5’-3’)	Tm	Product size	Note
R1-mF1	AATTTTGCCTCTCTTGATCTGC	57	124 bp
	GCTTCTGTGATATCGTCACCA	58
R1-mF2	TTTTAAGAAATAGAAATTAAGTTGAAA	54	196 bp
	AATACTACTCCTCTCTCCATCTATCTAC	56
R1-mF3	AAAATTGTGTTTTCGAACG	51	270 bp
	ATATCTACTCTTACACCCCC	53
R1-mF4	GTTTTATGGTAGTAAAATAAGGTTTTTATA	55	165 bp
	TCATAATTCAAAATTTTTAAACATAAC	55
R2-mF1	AATTTTGCCTCTCTTGATCTGC	57	124 bp	Same with R1-mF1
	GCTTCTGTGATATCGTCACCA	58
R2-mF2	CACGAATGGTTTCACGTTCAGT	60	102 bp
	GGGATTCAATGGCTGAGTGCT	61
R2-mF3	GGTTAAGGTATATTTTGTTTAAAAAT	53	147 bp
	AACATCATCCATAAAACCTCTTAC	56
R2-mF4	AAAATTGTGTTTTCGAACG	51	270 bp	Same with R1-mF3
	ATATCTACTCTTACACCCCC	53
