## Supplemental Table 6 for "An Epigenetic LTR-retrotransposon insertion in the upstream region of *BnSHP1.A9* controls quantitative pod shattering resistance in *Brassica napus*"

### Sheet: Sheet1
Supplemental table 6 The primers information of hygromycin resistance gene used to screen T0 and T1 transgene positive lines
	Primer name	Forward/Reverse (5’-3’)	Tm	Product size
	HptII-F	GCTCCATACAAGCCAACCACG	63	474 bp
	HptII-R	GCCTGACCTATTGCATCTCCC	61
