## Supplemental Table 7 for "An Epigenetic LTR-retrotransposon insertion in the upstream region of *BnSHP1.A9* controls quantitative pod shattering resistance in *Brassica napus*"

### Sheet: Sheet1
Supplemental table 7. The BnSHP1.A9 SNP/Indel variations were detected between R1 and R2 parental lines
	Gene structure	R1/R2 length (bp)	Position	R1/R2 variation (SNP and Indel)
	Exon 1	227/227	25	T/G
			168	G/T
			189	T/C
			203	G/T
	Intron 1	1139/1151	244	T/C
			295	A/T
			322	G/A
			334-335	TG/GA
			349	-/T
			373	A/G
			422	G/A
			428	G/T
			466	A/T
			495	T/C
			533	A/G
			543	C/T
			609	C/G
			611-617	TCTTGAC/-
			653	A/T
			690	A/G
			710-717	-/ATGACACT
			727	-/C
			763	C/G
			788	T/A
			790	T/A
			793	C/A
			797-801	-/AACAT
			850	A/-
			861-869	-/TTAAGGATG
			884	-/T
			1011	A/-
			1174	A/G
			1217	C/G
			1261-1264	TCTT/-
	Exon 2	82/82	-	-
	Intron 2	277/273	1501-1502	TT/-
			1585-1586	AT/-
			1637	G/A
	Exon 3	63/63	1751	T/C
	Intron 3	354/354	1879	T/A
			1921	A/C
			2033	G/T
			2161	C/T
	Exon 4	98/98	2178	G/A
			2193	C/A
	Intron 4	81/81	2321	A/C
	Exon 5	44/44	-	-
	Intron 5	72/72	-	-
	Exon 6	40/40	2480	A/T
	Intron 6	76/76	-	-
	Exon 7	196/196	2595	G/A
