## Supplemental Table 8 for "An Epigenetic LTR-retrotransposon insertion in the upstream region of *BnSHP1.A9* controls quantitative pod shattering resistance in *Brassica napus*"

### Sheet: Sheet2
Supplemental table 8. The detail information about the PCR productions of the BnSHP1.A9 IF4 marker used in R1R2 DH populaioin
Source	ID	Box	Row	Column	IF4 (R1)	IF4 (R2)
17SHT-R1R2	R1R2-10	1	A	1	267
17SHT-R1R2	R1R2-86	1	B	1		290
17SHT-R1R2	R1R2-79	1	C	1	267
17SHT-R1R2	R1R2-91	1	D	1		291
17SHT-R1R2	R1R2-78	1	E	1		290
17SHT-R1R2	R1R2-88	1	F	1		290
17SHT-R1R2	R1R2-90	1	G	1		290
17SHT-R1R2	R1R2-15	1	H	1	267
17SHT-R1R2	R1R2-75	1	A	2		290
17SHT-R1R2	R1R2-85	1	B	2	x	x
17SHT-R1R2	R1R2-30	1	C	2		290
17SHT-R1R2	R1R2-98	1	D	2	267
17SHT-R1R2	R1R2-65	1	E	2		294
17SHT-R1R2	R1R2-5	1	F	2	267
17SHT-R1R2	R1R2-7	1	G	2	267
17SHT-R1R2	R1R2-32	1	H	2	267
17SHT-R1R2	R1R2-72	1	A	3		290
17SHT-R1R2	R1R2-11	1	B	3		290
17SHT-R1R2	R1R2-4	1	C	3	267
17SHT-R1R2	R1R2-48	1	D	3	x	x
17SHT-R1R2	R1R2-17	1	E	3		290
17SHT-R1R2	R1R2-38	1	F	3		290
17SHT-R1R2	R1R2-46	1	G	3	267
17SHT-R1R2	R1R2-97	1	H	3		290
17SHT-R1R2	R1R2-18	1	A	4		290
17SHT-R1R2	R1R2-44	1	B	4	267
17SHT-R1R2	R1R2-3	1	C	4	267
17SHT-R1R2	R1	1	D	4	267
17SHT-R1R2	R1R2-71	1	E	4		290
17SHT-R1R2	R2	1	F	4		290
17SHT-R1R2	R1R2-81	1	G	4		290
17SHT-R1R2	R1R2-92	1	H	4		290
17SHT-R1R2	R1R2-83	1	A	5		290
17SHT-R1R2	R1R2-96	1	B	5	267
17SHT-R1R2	R1R2-49	1	C	5		290
17SHT-R1R2	R1R2-94	1	D	5	267
17SHT-R1R2	R1R2-45	1	E	5	267
17SHT-R1R2	R1R2-55	1	F	5	267
17SHT-R1R2	R1R2-95	1	G	5	267
17SHT-R1R2	R1R2-24	1	H	5		290
17SHT-R1R2	R1R2-70	1	A	6		290
17SHT-R1R2	R1R2-23	1	B	6	267
17SHT-R1R2	R1R2-29	1	C	6		290
17SHT-R1R2	R1R2-2	1	D	6		290
17SHT-R1R2	R1R2-54	1	E	6		290
17SHT-R1R2	R1R2-9	1	F	6	267
17SHT-R1R2	R1R2-93	1	G	6		290
17SHT-R1R2	R1R2-69	1	H	6		290
17SHT-R1R2	R1R2-74	1	A	7	267
17SHT-R1R2	R1R2-28	1	B	7	267
17SHT-R1R2	R1R2-76	1	C	7		290
17SHT-R1R2	R1R2-73	1	D	7	267
17SHT-R1R2	R1R2-27	1	E	7	267
17SHT-R1R2	R1R2-13	1	F	7	267
17SHT-R1R2	R1R2-56	1	G	7	267
17SHT-R1R2	R1R2-47	1	H	7		290
17SHT-R1R2	R1R2-35	1	A	8		290
17SHT-R1R2	R1R2-57	1	B	8	267
17SHT-R1R2	R1R2-42	1	C	8	267
17SHT-R1R2	R1R2-82	1	D	8		290
17SHT-R1R2	R1R2-51	1	E	8		290
17SHT-R1R2	R1R2-26	1	F	8		290
17SHT-R1R2	R1R2-53	1	G	8		290
17SHT-R1R2	R1R2-14	1	H	8	267
17SHT-R1R2	R1R2-20	1	A	9		290
17SHT-R1R2	R1R2-6	1	B	9	267
17SHT-R1R2	R1R2-59	1	C	9	267
17SHT-R1R2	R1R2-31	1	D	9	x	x
17SHT-R1R2	R1R2-12	1	E	9		290
17SHT-R1R2	R1R2-19	1	F	9	267
17SHT-R1R2	R1R2-58	1	G	9	x	x
17SHT-R1R2	R1R2-16	1	H	9	x	x
17SHT-R1R2	R1R2-37	1	A	10		290
17SHT-R1R2	R1R2-25	1	B	10		290
17SHT-R1R2	R1R2-22	1	C	10		290
17SHT-R1R2	R1R2-64	1	D	10		290
17SHT-R1R2	R1R2-66	1	E	10		290
17SHT-R1R2	R1R2-80	1	F	10		290
17SHT-R1R2	R1R2-60	1	G	10		290
17SHT-R1R2	R1R2-33	1	H	10	267
17SHT-R1R2	R1R2-36	1	A	11		290
17SHT-R1R2	R1R2-68	1	B	11		290
17SHT-R1R2	R1R2-52	1	C	11		290
17SHT-R1R2	R1R2-50	1	D	11	267
17SHT-R1R2	R1R2-87	1	E	11		290
17SHT-R1R2	R1R2-43	1	F	11	267
17SHT-R1R2	R1R2-63	1	G	11		290
17SHT-R1R2	R1R2-34	1	H	11	267
17SHT-R1R2	R1R2-62	1	A	12		290
17SHT-R1R2	R1R2-40	1	B	12	267
17SHT-R1R2	R1R2-8	1	C	12		290
17SHT-R1R2	R1R2-1	1	D	12		290
17SHT-R1R2	R1R2-39	1	E	12		290
17SHT-R1R2	R1R2-41	1	F	12		290
17SHT-R1R2	R1R2-67	2	A	1		290
17SHT-R1R2	R1R2-77	2	B	1		290
17SHT-R1R2	R1R2-61	2	C	1		290
